# Rapid response of fly populations to gene dosage across development and generations

**DOI:** 10.1101/2022.09.28.509860

**Authors:** Xueying C. Li, Lautaro Gandara, Måns Ekelöf, Kerstin Richter, Theodore Alexandrov, Justin Crocker

## Abstract

Although the effects of genetic and environmental perturbations on multicellular organisms are rarely restricted to single phenotypic layers, our current understanding of how developmental programs react to these challenges at a systems level remains limited. Here, we have examined the phenotypic consequences of disturbing the classic *bicoid* network in *Drosophila*, which is essential for anterior-posterior patterning in the early embryo. This network can be synthetically perturbed by increasing the dosage of *bicoid*, which causes a posterior shift of the network’s regulatory outputs and a decrease in fitness. To directly monitor network changes across populations and time with extra copies of *bicoid*, we performed genome-wide EMS mutagenesis, followed by experimental evolution. After only 8-15 generations, experimental populations have normalized patterns of gene expression and increased survival. Using a phenomics approach, we find that populations were normalized through rapid increases in embryo size driven by maternal changes in metabolism and ovariole development. We extend our results to additional populations of flies, demonstrating predictability. Together, our results necessitate a broader view of regulatory network evolution at the systems level. In the future, such synthetic evolution approaches using animal models could provide a generalizable platform for studying the propagation of genetic perturbations across the many layers of complex multicellular systems.
