## Supplemental Data File 3 for "Rapid response of fly populations to gene dosage across development and generations"

### Sheet: TableS3
Data File 3. Marker genes of yolk cluster that were differentially expressed in the evolved line.
	p_val	avg_log2FC	pct.1	pct.2	p_val_adj	id	gene symbol	gene	gene snapshot
dm6-FBgn00839407	4.25e-33	2.95478	0.938	0.598	7.56e-29	FBgn0083940	RhoU	RhoU	Contributions welcome.
dm6-FBgn00288996	1.93e-28	3.56262	0.847	0.304	3.44e-24	FBgn0028899	CG31817	-	Contributions welcome.
dm6-FBgn000287310	3.82e-27	2.03458	0.921	0.554	6.8e-23	FBgn0002873	mud	mushroom body defect	mushroom body defect (mud) encodes regulates spindle orientation via interactions with the dynein complex.
dm6-FBgn000399710	8.82e-26	2.30449	0.946	0.42	1.57e-21	FBgn0003997	hid	head involution defective	Contributions welcome.
dm6-FBgn00314535	1.07e-24	1.56052	0.992	0.884	1.91e-20	FBgn0031453	Bacc	Bacchus	Bacchus (Bacc) encodes a tyramine-dependent nuclear regulator involved in ethanol sensitivity.
dm6-FBgn02652745	2.43e-24	1.18102	1	0.795	4.33e-20	FBgn0265274	Inx3	Innexin 3	Innexin 3 (Inx3) encodes a gap junction protein that can form heteromeric gap junction channels via interaction with the product of Inx2. Loss of Inx3 leads to the destabilization of the products of ogre, Inx2 and shg at the plasma membrane, suggesting that these four proteins form a complex.
dm6-FBgn02597455	3.52e-23	1.98158	0.988	0.893	6.28e-19	FBgn0259745	wech	wech	wech (wech) encodes a member of the RBCC/TRIM family of cytoplasmic multidomain proteins. It is a regulator of integrin-mediated adhesion. It interacts with the products of rhea and Ilk, which are components of the integrin-cytoskeleton link.
dm6-FBgn02835215	4.67e-23	1.33755	0.996	0.893	8.31e-19	FBgn0283521	lola	longitudinals lacking	longitudinals lacking (lola) encodes a protein involved in Notch signaling, cell death, regulation of retrotransposons and expression of axon and dendrite patterning genes. It contributes to oogenesis, spermatogenesis, neural wiring, eye development and a variety of behaviors.
dm6-FBgn00141634	1.15e-21	1.27422	0.996	0.884	2.05e-17	FBgn0014163	fax	failed axon connections	Contributions welcome.
dm6-FBgn005181311	1.41e-21	-2.30559	0.017	0.384	2.51e-17	FBgn0051813	nur	nemuri	Contributions welcome.
dm6-FBgn02643241	4.02e-21	1.55789	0.843	0.384	7.16e-17	FBgn0264324	spg	sponge	sponge (spg) encodes a DOCK family RhoGEF involved in nervous system development and regulation of signaling pathways.
dm6-FBgn00035128	6.14e-20	2.08325	0.752	0.205	1.09e-15	FBgn0003512	Sry-delta	Serendipity delta	Contributions welcome.
dm6-FBgn00047954	9.88e-20	1.37801	0.942	0.571	1.76e-15	FBgn0004795	retn	retained	Contributions welcome.
dm6-FBgn02666965	1.87e-19	1.46367	0.938	0.688	3.33e-15	FBgn0266696	Svil	Supervillin	Contributions welcome.
dm6-FBgn00334844	2.13e-19	2.40247	0.661	0.134	3.79e-15	FBgn0033484	CG2269	-	Contributions welcome.
dm6-FBgn000277311	2.38e-19	-1.97105	0.008	0.33	4.24e-15	FBgn0002773	Mlc2	Myosin light chain 2	Myosin light chain 2 (Mlc2) encodes a subunit of the myosin complex involved in myofibril assembly. It contributes to different flight-related processes including wing beat frequency, and indirect flight muscle contraction.
dm6-FBgn00003075	2.43e-19	2.0683	0.81	0.384	4.33e-15	FBgn0000307	chif	chiffon	chiffon (chif) encodes a protein associated with the origin recognition complex that binds to chromosomal origins of replication and is required for the initiation of cellular DNA replication. It is involved in DNA replication, chorion production, muscle homeostasis, and axon guidance.
dm6-FBgn0266099	2.56e-19	2.02865	0.587	0.054	4.55e-15	FBgn0266099	CG44836	-	Contributions welcome.
dm6-FBgn02670016	6.72e-19	1.82135	0.93	0.571	1.2e-14	FBgn0267001	Ten-a	Tenascin accessory	Tenascin accessory (Ten-a) encodes a type II dimeric transmembrane protein with a extracellular domain that mediates homophilic interactions with itself and with the product of Ten-m. It also interacts intracellularly with cytoskeleton regulatory proteins. It regulates axon guidance in embryonic nervous system, synaptic partner matching as well as synaptic organization in olfactory and neuromuscu…
dm6-FBgn00019945	1.08e-18	1.43334	0.905	0.571	1.93e-14	FBgn0001994	crp	cropped	cropped (crp) encodes a transcription factor that controls cellular branching of the terminal cells at the ends of tracheal tubes. As a downstream target gene of the product of Myc, it affects cell growth, organ size and survival.
dm6-FBgn02664182	4.53e-18	1.34116	0.88	0.536	8.08e-14	FBgn0266418	wake	wide awake	wide awake (wake) encodes a clock output molecule that regulates the timing of sleep onset. It upregulates the GABA receptor encoded by Rdl in the arousal-promoting large ventrolateral neurons, thus suppressing activity of the these cells at dusk and facilitating sleep onset at that time.
dm6-FBgn02665573	1.19e-17	1.10595	0.971	0.732	2.11e-13	FBgn0266557	kis	kismet	kismet (kis) encodes a chromodomain containing ATP-dependent transcription factor that controls gene expression through epigenetic mechanisms. The roles of the product of kis include developmental patterning of the embryo, cell proliferation, eye development, synaptic transmission, axonal pruning, and memory.
dm6-FBgn02639935	1.66e-17	1.57	0.95	0.661	2.95e-13	FBgn0263993	CG43736	-	Contributions welcome.
dm6-FBgn00523653	1.99e-17	2.33029	0.632	0.143	3.55e-13	FBgn0052365	CG32365	-	Contributions welcome.
dm6-FBgn002063711	4.79e-17	-1.6144	0	0.268	8.54e-13	FBgn0020637	Lcp65Ag2	Lcp65Ag2	Contributions welcome.
dm6-FBgn02663775	6.85e-17	2.70067	0.566	0.089	1.22e-12	FBgn0266377	Pde8	Phosphodiesterase 8	Contributions welcome.
dm6-FBgn02618855	1.06e-16	0.983989	0.938	0.661	1.89e-12	FBgn0261885	osa	osa	osa (osa) encodes a subunit of the BAP chromatin remodeling complex. It antagonizes Wnt target gene expression and limits the self-renewal of neural and intestinal stem cells.
dm6-FBgn00854326	6.18e-16	1.41771	0.917	0.696	1.1e-11	FBgn0085432	pan	pangolin	pangolin (pan) encodes an HMG-domain transcription factor that is a key component of the canonical Wingless signaling pathway. It toggles between acting as a transcriptional repressor (when bound to the product of gro) and activator (when bound to the product of arm) to promote cell fate specification.
dm6-FBgn003943411	1.71e-15	-1.63702	0.004	0.259	3.05e-11	FBgn0039434	TwdlM	TweedleM	Contributions welcome.
dm6-FBgn002752711	2.26e-15	-1.78001	0	0.241	4.02e-11	FBgn0027527	Osi6	Osiris 6	Contributions welcome.
dm6-FBgn003573511	2.26e-15	-1.42031	0	0.241	4.02e-11	FBgn0035735	Cpr65Ea	Cuticular protein 65Ea	Contributions welcome.
dm6-FBgn00217643	4.91e-15	1.49282	0.81	0.473	8.75e-11	FBgn0021764	sdk	sidekick	Contributions welcome.
dm6-FBgn00660849	7.79e-15	-1.64176	0.983	1	1.39e-10	FBgn0066084	RpL41	Ribosomal protein L41	Contributions welcome.
dm6-FBgn02652766	1.39e-14	1.06018	0.95	0.688	2.47e-10	FBgn0265276	l(3)neo38	lethal (3) neo38	Contributions welcome.
dm6-FBgn02626146	2.47e-14	0.784515	0.988	0.75	4.4e-10	FBgn0262614	pyd	polychaetoid	polychaetoid (pyd) encodes a broadly acting protein that is associated with multiple proteins at the surface and within the cytoskeleton, connecting events between the two.
dm6-FBgn00007235	2.62e-14	1.73264	0.835	0.518	4.66e-10	FBgn0000723	FER	FER tyrosine kinase	Contributions welcome.
dm6-FBgn00346576	3.77e-14	1.34032	0.752	0.366	6.71e-10	FBgn0034657	LBR	Lamin B receptor	Contributions welcome.
dm6-FBgn00029171	3.9e-14	1.64859	0.496	0.054	6.94e-10	FBgn0002917	na	narrow abdomen	narrow abdomen (na) encodes an ion channel involved in circadian locomotor rhythms and touch perception.
dm6-FBgn00365442	9.57e-14	2.58103	0.475	0.071	1.7e-09	FBgn0036544	sff	sugar-free frosting	sugar-free frosting (sff) encodes a protein involved in neuromuscular junction development and protein N-linked glycosylation.
dm6-FBgn00263199	1.72e-13	1.289	0.897	0.625	3.07e-09	FBgn0026319	Traf4	TNF-receptor-associated factor 4	TNF-receptor-associated factor 4 (Traf4) encodes an adapter protein thought to bind the TNF receptor and activate downstream signaling. However, it also has TNF independent roles, especially with respect to morphogenesis. The product of Traf4 interacts with and localizes polarity and adherens junction proteins such as the products of baz and arm respectively. It is required for normal embryonic d…
dm6-FBgn001367811	1.85e-13	-1.90342	0.405	0.714	3.3e-09	FBgn0013678	mt:Cyt-b	mitochondrial Cytochrome b	Contributions welcome.
dm6-FBgn00033914	2.38e-13	0.728601	0.975	0.696	4.23e-09	FBgn0003391	shg	shotgun	Contributions welcome.
dm6-FBgn00308707	2.45e-13	1.19245	0.921	0.634	4.37e-09	FBgn0030870	CG6398	-	Contributions welcome.
dm6-FBgn00026437	2.53e-13	1.03402	0.926	0.598	4.5e-09	FBgn0002643	mam	mastermind	mastermind (mam) encodes a transcriptional coactivator that functions in the Notch signaling pathway. It regulates gene expression by interacting with the intracellular domain of the product of N, which is produced upon receptor activation.
dm6-FBgn00004896	2.61e-13	1.30977	0.909	0.67	4.64e-09	FBgn0000489	Pka-C3	Protein kinase, cAMP-dependent, catalytic subunit 3	Contributions welcome.
dm6-FBgn000029911	3.66e-13	-1.28308	0.008	0.232	6.52e-09	FBgn0000299	Col4a1	Collagen type IV alpha 1	Collagen type IV alpha 1 (Col4a1) encodes a subunit of Collagen IV and a major component of basement membranes. It is required for muscle and epithelium integrity.
dm6-FBgn00104739	4.29e-13	1.27375	0.888	0.527	7.64e-09	FBgn0010473	tutl	turtle	turtle (tutl) encodes an Ig-superfamily transmembrane protein. Its roles include axonal tiling, dendrite self-avoidance, axonal pathfinding and coordinated motor control.
dm6-FBgn00001807	5.8e-13	1.03521	0.826	0.411	1.03e-08	FBgn0000180	bib	big brain	big brain (bib) encodes a non-selective cation channel in the aquaporin family. Its function is required for optimal Notch signaling to restrain neurogenesis.
dm6-FBgn00038624	7.07e-13	0.854088	0.942	0.607	1.26e-08	FBgn0003862	trx	trithorax	trithorax (trx) encodes a chromatin-modifying enzyme involved in gene regulation. It methylates the histone encoded by His3 on Lys-4, promoting its further acetylation. This activity antagonises the epigenetic silencing by Polycomb group proteins. It contributes to axon guidance, eye development and germ cell migration.
dm6-FBgn0030558	8.67e-13	1.46973	0.376	0.009	1.54e-08	FBgn0030558	CG1461	-	Contributions welcome.
dm6-FBgn0265578	9.64e-13	1.41648	0.45	0.062	1.72e-08	FBgn0265578	CG44405	-	Contributions welcome.
dm6-FBgn00339874	1.08e-12	0.985497	0.946	0.607	1.93e-08	FBgn0033987	ckn	caskin	caskin (ckn) encodes a cytoplasmic adaptor protein that intreacts with the products of Lar and dock. It is required for axon growth and guidance.
dm6-FBgn00136769	1.2e-12	-1.62017	0.682	0.857	2.13e-08	FBgn0013676	mt:CoIII	mitochondrial Cytochrome c oxidase subunit III	Contributions welcome.
dm6-FBgn00364492	1.52e-12	1.09726	0.773	0.411	2.71e-08	FBgn0036449	bmm	brummer	brummer (bmm) encodes a triglyceride lipase involved in glycerolipid metabolism, regulation of lipid storage and triglyceride homeostasis.
dm6-FBgn00319694	1.63e-12	1.23635	0.682	0.277	2.9e-08	FBgn0031969	pes	peste	Contributions welcome.
dm6-FBgn00346066	1.69e-12	1.17679	0.88	0.509	3.01e-08	FBgn0034606	ASPP	Ankyrin-repeat, SH3-domain, and Proline-rich-region containing Protein	Ankyrin-repeat, SH3-domain, and Proline-rich-region containing Protein (ASPP) encodes a scaffold protein localised at the adherens junctions (AJ) of epithelial cells. It promotes AJ stability by repressing Src activity via the kinase encoded by Csk.
dm6-FBgn02677914	1.73e-12	1.16016	0.967	0.705	3.09e-08	FBgn0267791	HnRNP-K	Heterogeneous nuclear ribonucleoprotein K	Heterogeneous nuclear ribonucleoprotein K (HnRNP-K) encodes a member of the hnRNP family of DNA/RNA binding proteins. It localizes, along with other hnRNPs, in nucleoplasmic omega speckles. It is involved in gene regulation, post-transcriptional RNA processing and RNA transport.
dm6-FBgn02859487	2.84e-12	-1.34921	0.93	0.991	5.06e-08	FBgn0285948	RpL27A	Ribosomal protein L27A	Ribosomal protein L27A (RpL27A) encodes a ribosomal structural constituent.
dm6-FBgn02862139	3.64e-12	-1.50846	0.789	0.902	6.49e-08	FBgn0286213	RpS12	Ribosomal protein S12	Ribosomal protein S12 (RpS12) is an essential gene encoding a protein component of the cytoplasmic small ribosomal subunit.
dm6-FBgn000416911	3.99e-12	-1.51937	0.029	0.268	7.1e-08	FBgn0004169	up	upheld	upheld (up) encodes the striated muscle protein Troponin T. Troponins T, C and I form a regulatory complex with Tropomyosin that is found at regular intervals along the thin (F-actin) filaments of the muscle sarcomere.
dm6-FBgn003944111	4.22e-12	-1.09434	0	0.188	7.51e-08	FBgn0039441	TwdlN	TweedleN	Contributions welcome.
dm6-FBgn000277211	4.22e-12	-1.31962	0	0.188	7.51e-08	FBgn0002772	Mlc1	Myosin alkali light chain 1	Contributions welcome.
dm6-FBgn00175798	4.71e-12	-1.34087	0.884	0.964	8.38e-08	FBgn0017579	RpL14	Ribosomal protein L14	Ribosomal protein L14 (RpL14) encodes a component of the large subunit of cytoplasmic ribosomes, which translate mRNAs encoded by the nuclear genome. RpL14 is haploinsufficient - heterozygous mutants display the 'Minute' phenotype, characterized by a slower developmental rate and small adult bristles.
dm6-FBgn00297857	1.1e-11	-1.37945	0.748	0.884	1.95e-07	FBgn0029785	RpL35	Ribosomal protein L35	Contributions welcome.
dm6-FBgn0036627	1.1e-11	1.34392	0.463	0.08	1.96e-07	FBgn0036627	Gagr	Gag-related	Gag-related (Gagr) encodes a transmembrane protein with unknown function. It has sequence similarity with Gag proteins of the gypsy group of retrotransposons (errantiviruses). Gagr gene expression is increased in response to the gypsy retrovirus and to Bacillus cereus.
dm6-FBgn000004411	1.24e-11	-1.67604	0.021	0.241	2.2e-07	FBgn0000044	Act57B	Actin 57B	Actin 57B (Act57B) is one of several actin genes in the Drosophila genome, and one of the few that encode myofibrillar actin. This essential gene is a transcriptional target of Mef2 and Cf2 and is expressed in all embryonic muscles and a subset of adult muscle.
dm6-FBgn00289785	1.27e-11	0.89767	0.934	0.607	2.26e-07	FBgn0028978	trbl	tribbles	tribbles (trbl) encodes the founding member of the Trib family of kinase-like proteins. It contributes to cell growth, cell migration and metabolism.
dm6-FBgn00301367	1.53e-11	-1.53875	0.727	0.893	2.72e-07	FBgn0030136	RpS28b	Ribosomal protein S28b	Contributions welcome.
dm6-FBgn00175457	1.56e-11	-1.35328	0.938	0.964	2.79e-07	FBgn0017545	RpS3A	Ribosomal protein S3A	Ribosomal protein S3A (RpS3A) encodes an essential component of the small ribosomal subunit that functions in protein synthesis. It is classified as a 'Minute' gene as heterozygous mutants exhibit a slower developmental rate and small adult bristles.
dm6-FBgn00033715	1.6e-11	1.11471	0.868	0.589	2.84e-07	FBgn0003371	sgg	shaggy	shaggy (sgg) encodes a glycogen synthase kinase 3, and a key component of the beta-catenin destruction complex. It functions in the canonical Wnt cascade.
dm6-FBgn00331595	1.85e-11	1.0687	0.872	0.634	3.29e-07	FBgn0033159	Dscam1	Down syndrome cell adhesion molecule 1	Contributions welcome.
dm6-FBgn00310016	1.93e-11	1.26105	0.814	0.518	3.44e-07	FBgn0031001	CG7884	-	Contributions welcome.
dm6-FBgn02633964	2.07e-11	0.716048	0.983	0.804	3.68e-07	FBgn0263396	sqd	squid	squid (sqd) encodes a member of the hnRNPA family of RNA binding proteins. It is involved in the localization and translational regulation of grk mRNA in oogenesis.
dm6-FBgn00025938	2.11e-11	-1.46558	0.971	0.991	3.75e-07	FBgn0002593	RpLP1	Ribosomal protein LP1	Ribosomal protein LP1 (RpLP1) encodes a member of the cytoplasmic large ribosomal protein family.
dm6-FBgn00314561	2.2e-11	1.80485	0.525	0.161	3.91e-07	FBgn0031456	Tnpo-SR	Transportin-Serine/Arginine rich	Transportin-Serine/Arginine rich (Tnpo-SR) encodes a importin-beta family protein involved in the regulation of mRNA splicing. It contributes to the import into the nucleus of serine/arginine-rich (SR) proteins, which are involved in mRNA splicing.
dm6-FBgn001993610	2.49e-11	-1.67487	0.826	0.938	4.43e-07	FBgn0019936	RpS20	Ribosomal protein S20	Contributions welcome.
dm6-FBgn00048382	2.52e-11	0.761559	0.975	0.821	4.48e-07	FBgn0004838	Hrb27C	Heterogeneous nuclear ribonucleoprotein at 27C	Contributions welcome.
dm6-FBgn02591733	2.57e-11	1.12372	0.756	0.411	4.58e-07	FBgn0259173	corn	cornetto	cornetto (corn) encodes a microtubule binding protein involved in exocytosis regulation.
dm6-FBgn02667569	2.9e-11	1.03167	0.843	0.491	5.16e-07	FBgn0266756	btsz	bitesize	bitesize (btsz) encodes a membrane-trafficking protein that contributes to actin cytoskeleton organization. It is involved in the establishment of planar cell polarity, apical junction assembly and the morphogenesis of salivary glands and the tracheal system.
dm6-FBgn02596856	3.01e-11	1.2659	0.88	0.571	5.36e-07	FBgn0259685	crb	crumbs	crumbs (crb) encodes a transmembrane protein that binds to multiple proteins such as those encoded by sdt, par-6, AP-2alpha, yrt, ex and Moe. It contributes to organization of zonula adherens, epithelial morphogenesis, apico-basal cell polarity, and is a negative regulator of Notch activity and growth control via the Hippo pathway. In photoreceptor cells it is involved in morphogenesis, the traff…
dm6-FBgn00100789	3.27e-11	-1.49186	0.864	0.946	5.81e-07	FBgn0010078	RpL23	Ribosomal protein L23	Contributions welcome.
dm6-FBgn00231709	4.34e-11	-1.49548	0.868	0.929	7.73e-07	FBgn0023170	RpL39	Ribosomal protein L39	Contributions welcome.
dm6-FBgn00005782	4.53e-11	1.16233	0.897	0.616	8.08e-07	FBgn0000578	ena	enabled	enabled (ena) encodes the sole Drosophila member of the Ena/VASP family. It acts as a processive actin polymerase, stimulating actin addition at the barbed end. It has roles in both epithelial morphogenesis and CNS pathfinding.
dm6-FBgn00048612	7.22e-11	1.31538	0.665	0.321	1.29e-06	FBgn0004861	ph-p	polyhomeotic proximal	polyhomeotic proximal (ph-p) encodes a stoichiometric subunit of the Polycomb repressive complex 1. The complex silences a variety of genes involved in developmental patterning, regulation of cell proliferation, differentiation and polarity. Together with its paralog ph-d, ph-p functions as a tumor suppressor gene.
dm6-FBgn02645031	7.99e-11	1.1414	0.326	0.009	1.42e-06	FBgn0264503	CG43902	-	Contributions welcome.
dm6-FBgn001367510	8.01e-11	-1.77837	0.587	0.768	1.43e-06	FBgn0013675	mt:CoII	mitochondrial Cytochrome c oxidase subunit II	Contributions welcome.
dm6-FBgn00289533	9.24e-11	0.813517	0.905	0.58	1.65e-06	FBgn0028953	CG14478	-	Contributions welcome.
dm6-FBgn0036350	9.73e-11	1.51742	0.529	0.188	1.73e-06	FBgn0036350	CG14111	-	Contributions welcome.
dm6-FBgn0052602	1.07e-10	1.23246	0.302	0	1.91e-06	FBgn0052602	Muc12Ea	Mucin 12Ea	Contributions welcome.
dm6-FBgn00440283	1.2e-10	1.73771	0.727	0.402	2.14e-06	FBgn0044028	Notum	Notum	Notum (Notum) encodes an enzyme that cleaves glycophosphatidylinositol anchors. It acts via the product of dlp to influence the range and activity of secreted signaling proteins that interact with proteoglycans in the imaginal discs.
dm6-FBgn00864728	1.36e-10	-1.3903	0.86	0.955	2.42e-06	FBgn0086472	RpS25	Ribosomal protein S25	Contributions welcome.
dm6-FBgn00254557	1.46e-10	0.935451	0.901	0.562	2.59e-06	FBgn0025455	CycT	Cyclin T	Contributions welcome.
dm6-FBgn00854305	1.49e-10	0.892971	0.872	0.536	2.65e-06	FBgn0085430	CG34401	-	Contributions welcome.
dm6-FBgn02592214	1.53e-10	1.45614	0.595	0.25	2.73e-06	FBgn0259221	ATP8A	ATPase 8A	Contributions welcome.
dm6-FBgn00104118	2.7e-10	-1.23077	0.905	0.964	4.81e-06	FBgn0010411	RpS18	Ribosomal protein S18	Ribosomal protein S18 (RpS18) encodes a ribosomal protein located at the top of the head of the 40S subunit and contacts several helices of the 18S rRNA.
dm6-FBgn00334834	3e-10	1.18231	0.678	0.286	5.35e-06	FBgn0033483	egr	eiger	eiger (egr) encodes the TNF superfamily ligand that activates the intracellular JNK pathway through its receptor encoded by grnd or wgn. Its roles include cell death, tumor suppression, tumor promotion, growth regulation, host defense, pain sensitization, and nutrient response.
dm6-FBgn00117267	3.1e-10	-1.32878	0.785	0.857	5.53e-06	FBgn0011726	tsr	twinstar	Contributions welcome.
dm6-FBgn02616088	3.61e-10	-1.38635	0.798	0.92	6.43e-06	FBgn0261608	RpL37A	Ribosomal protein L37A	Contributions welcome.
dm6-FBgn00010906	3.76e-10	1.13152	0.938	0.696	6.69e-06	FBgn0001090	bnb	bangles and beads	Contributions welcome.
dm6-FBgn00384754	4.35e-10	0.932075	0.798	0.455	7.74e-06	FBgn0038475	Keap1	Keap1	Keap1 (Keap1) encodes a protein that interacts with the product of cnc to regulate the activation of genes by oxidative stress.
dm6-FBgn02507883	5.05e-10	0.792475	0.711	0.375	9e-06	FBgn0250788	beta-Spec	beta Spectrin	beta Spectrin (beta-Spec) encodes an essential protein that interacts with the product of alpha-Spec to form a heterotetramer. The product of beta-Spec is typically associated with the plasma membrane. It functions in a lipoprotein pathway that delivers dietary fat to the larval fat body for storage. It is also believed to function in asymmetric division of germ line stem cells via cytoplasmic st…
dm6-FBgn00038925	5.49e-10	0.877985	0.938	0.67	9.77e-06	FBgn0003892	ptc	patched	patched (ptc) is a segment polarity gene that encodes a 12-pass transmembrane protein involved in Hh signalling regulation. ptc product contributes to the binding, internalization and degradation of the ligand encoded by hh, limiting its activity spatial range. ptc product also represses the constitutive signaling activity of the transmembrane protein encoded by smo.
dm6-FBgn008661111	5.69e-10	-1.2692	0	0.152	1.01e-05	FBgn0086611	Lcp65Ag3	Larval cuticle protein	Contributions welcome.
dm6-FBgn025920911	5.69e-10	-1.14583	0	0.152	1.01e-05	FBgn0259209	Mlp60A	Muscle LIM protein at 60A	Muscle LIM protein at 60A (Mlp60A) encodes a Zinc-ion binding protein, expressed strongly in the Z-band region of the sarcomere. It is involved in development and maintenance of the embryonic and flight muscles.
dm6-FBgn00104098	5.78e-10	-1.22207	0.88	0.955	1.03e-05	FBgn0010409	RpL18A	Ribosomal protein L18A	Contributions welcome.
dm6-FBgn00376868	7.17e-10	-1.39573	0.686	0.866	1.28e-05	FBgn0037686	RpL34b	Ribosomal protein L34b	Ribosomal protein L34b (RpL34b) encodes a ribosomal structural constituent.
dm6-FBgn00055938	8.86e-10	-1.25172	0.855	0.929	1.58e-05	FBgn0005593	RpL7	Ribosomal protein L7	Contributions welcome.
dm6-FBgn00334585	8.88e-10	1.06826	0.632	0.304	1.58e-05	FBgn0033458	Lime	Linking immunity and metabolism	Contributions welcome.
dm6-FBgn00032749	8.98e-10	-1.24684	0.938	0.955	1.6e-05	FBgn0003274	RpLP2	Ribosomal protein LP2	Contributions welcome.
dm6-FBgn003682510	9.49e-10	-1.22101	0.872	0.902	1.69e-05	FBgn0036825	RpL26	Ribosomal protein L26	Ribosomal protein L26 (RpL26) encodes a protein component of large ribosomal subunits.
dm6-FBgn00120379	1.06e-09	1.79125	0.653	0.33	1.89e-05	FBgn0012037	Ance	Angiotensin converting enzyme	Angiotensin converting enzyme (Ance) encodes a member of the peptidyl-dipeptidase A family of zinc metallopeptidases. Ance product is an extracellular glycosylated enzyme with a broad substrate specificity, cleaving dipeptides from the carboxy terminus of oligopeptides.
dm6-FBgn00026269	1.24e-09	-1.25776	0.86	0.938	2.2e-05	FBgn0002626	RpL32	Ribosomal protein L32	Contributions welcome.
dm6-FBgn00381651	1.4e-09	1.16135	0.426	0.107	2.49e-05	FBgn0038165	Task6	TWIK-related acid-sensitive K[+] channel 6	TWIK-related acid-sensitive K[+] channel 6 (Task6) encodes an ion channel involved in the transmembrane transport of potassium.
dm6-FBgn001367411	1.43e-09	-1.82683	0.55	0.75	2.55e-05	FBgn0013674	mt:CoI	mitochondrial Cytochrome c oxidase subunit I	mitochondrial Cytochrome c oxidase subunit I (mt:CoI) is a mitochondrial gene encoding one of the catalytic subunits of the mitochondrial electron transport chain complex IV, which reduces molecular oxygen to water.
dm6-FBgn00329879	1.57e-09	-1.48462	0.826	0.893	2.8e-05	FBgn0032987	RpL21	Ribosomal protein L21	Contributions welcome.
dm6-FBgn00397578	1.62e-09	-1.49735	0.893	0.938	2.89e-05	FBgn0039757	RpS7	Ribosomal protein S7	Contributions welcome.
dm6-FBgn00325361	1.79e-09	2.17574	0.298	0.018	3.19e-05	FBgn0032536	Ance-3	Ance-3	Contributions welcome.
dm6-FBgn00448263	1.81e-09	0.656112	0.806	0.536	3.22e-05	FBgn0044826	Pak3	Pak3	Pak3 (Pak3) encodes a Ser/Thr kinase implicated in myoblast fusion, synapse development, wound healing and border cell migration. It functions downstream of the small Rac GTPases to regulate actin cytoskeletal organization.
dm6-FBgn00039427	1.97e-09	-1.22844	0.942	0.964	3.51e-05	FBgn0003942	RpS27A	Ribosomal protein S27A	Contributions welcome.
dm6-FBgn02837418	2.67e-09	0.74385	0.946	0.554	4.75e-05	FBgn0283741	prage	prage	prage (prage) encodes a protein involved in maternal mRNA destabilization during the maternal/zygotic transition in embryonic development.
dm6-FBgn00504043	3.16e-09	0.85958	0.455	0.134	5.62e-05	FBgn0050404	Tango11	Transport and Golgi organization 11	Contributions welcome.
dm6-FBgn00336999	4.17e-09	-1.25217	0.909	0.938	7.42e-05	FBgn0033699	RpS11	Ribosomal protein S11	Contributions welcome.
dm6-FBgn003240011	4.23e-09	-1.58631	0.017	0.188	7.53e-05	FBgn0032400	CG6770	-	Contributions welcome.
dm6-FBgn00870083	4.39e-09	0.917165	0.702	0.402	7.83e-05	FBgn0087008	e(y)3	enhancer of yellow 3	enhancer of yellow 3 (e(y)3) encodes a nuclear protein required for embryogenesis and oogenesis. It participates in gene activation in euchromatin as a component of both the SWI/SNF chromatin remodeling complex and the TFIID transcription coactivator. It also contributes to gene silencing in pericentric heterochromatin and is also a coactivator in the JAK/STAT pathway.
dm6-FBgn00137652	4.7e-09	0.765097	0.909	0.545	8.37e-05	FBgn0013765	cnn	centrosomin	centrosomin (cnn) encodes an essential mitotic centrosome component. During early embryogenesis it is required to organize the mitotic spindle, the actin cytoskeleton and centriole replication. It is also required for mitotic and meiotic divisions during spermatogenesis, as well as organization of the sperm axoneme. The product of cnn can interact with microtubules, actin and the kinase encoded b…
dm6-FBgn0259151	4.73e-09	0.965474	0.331	0.045	8.43e-05	FBgn0259151	CG42266	-	Contributions welcome.
dm6-FBgn0051551	5.04e-09	0.949479	0.314	0.036	8.97e-05	FBgn0051551	CG31551	-	Contributions welcome.
dm6-FBgn00411845	5.05e-09	0.966544	0.855	0.652	8.99e-05	FBgn0041184	Socs36E	Suppressor of cytokine signaling at 36E	Suppressor of cytokine signaling at 36E (Socs36E) encodes a negative regulator of the JAK/STAT and EGFR pathways. It is a transcriptional target of the product of Stat92E that mediates lysosomal degradation following pathway stimulation and inhibits basal pathway activity.
dm6-FBgn00112728	5.05e-09	-1.34268	0.81	0.902	8.99e-05	FBgn0011272	RpL13	Ribosomal protein L13	Ribosomal protein L13 (RpL13) encodes a ribosomal structural constituent.
dm6-FBgn02859527	5.56e-09	-1.38794	0.888	0.955	9.91e-05	FBgn0285952	eEF5	eukaryotic translation elongation factor 5	Contributions welcome.
dm6-FBgn00159496	5.66e-09	0.767057	0.909	0.527	0.000100772	FBgn0015949	hrg	hiiragi	hiiragi (hrg) encodes the canonical poly(A) polymerase required for the nuclear poly(A) tail synthesis at the mRNA 3'-end. hrg product is also involved in cytoplasmic polyadenylation of specific mRNAs during early to mid-oogenesis, through its interaction with the CPEB (cytoplasmic polyadenylation element binding) protein encoded by orb.
dm6-FBgn00347437	6.01e-09	-1.09702	0.942	0.946	0.000106943	FBgn0034743	RpS16	Ribosomal protein S16	Contributions welcome.
dm6-FBgn02615978	7.56e-09	-1.15793	0.909	0.938	0.000134593	FBgn0261597	RpS26	Ribosomal protein S26	Contributions welcome.
dm6-FBgn0037684	7.58e-09	1.18145	0.339	0.054	0.000135	FBgn0037684	Srr	Serine racemase	Contributions welcome.
dm6-FBgn00373288	7.82e-09	-1.17301	0.876	0.946	0.000139323	FBgn0037328	RpL35A	Ribosomal protein L35A	Contributions welcome.
dm6-FBgn00104088	8.76e-09	-1.29952	0.888	0.92	0.000155925	FBgn0010408	RpS9	Ribosomal protein S9	Ribosomal protein S9 (RpS9) encodes a structural constituent of ribosomes.
dm6-FBgn00031187	9.88e-09	1.41789	0.636	0.312	0.000176025	FBgn0003118	pnt	pointed	Contributions welcome.
dm6-FBgn02642704	1.09e-08	1.53061	0.921	0.705	0.000194553	FBgn0264270	Sxl	Sex lethal	Sex lethal (Sxl) encodes an RNA-binding protein, member of the RNA recognition motif (RRM) family. It is a master-feminizing switch contributing to all aspects of sexual dimorphism.
dm6-FBgn02597894	1.32e-08	0.936605	0.905	0.696	0.00023446	FBgn0259789	zld	zelda	zelda (zld) encodes a zinc finger transcription factor that functions in early blastoderm development. It works as a zygotic genome activator because it has a global role in regulating early expressed genes, such as genes essential for cellularization, sex determination and pattern formation. It is also required at later times in development.
dm6-FBgn00362137	1.53e-08	-1.27689	0.872	0.893	0.000272551	FBgn0036213	RpL10Ab	Ribosomal protein L10Ab	Ribosomal protein L10Ab (RpL10Ab) is an essential gene during oogenesis that encodes a ribosomal protein of the large ribosome subunit.
dm6-FBgn00157569	1.67e-08	-1.38712	0.789	0.857	0.000298284	FBgn0015756	RpL9	Ribosomal protein L9	Ribosomal protein L9 (RpL9) encodes a ribosomal structural constituent.
dm6-FBgn02859497	1.68e-08	-1.15467	0.826	0.884	0.000299591	FBgn0285949	RpL31	Ribosomal protein L31	Contributions welcome.
dm6-FBgn00370074	2.03e-08	0.915571	0.847	0.545	0.000360848	FBgn0037007	BNIP3	-	Contributions welcome.
dm6-FBgn02610901	2.17e-08	1.52741	0.475	0.196	0.000386652	FBgn0261090	Sytbeta	Synaptotagmin beta	Contributions welcome.
dm6-FBgn02678215	2.36e-08	0.799156	0.88	0.554	0.000420798	FBgn0267821	da	daughterless	daughterless (da) encodes a class I bHLH protein important for sex determination and dosage compensation by controlling the feminizing switch gene Sxl. It participates in transcriptional regulation of a wide variety processes, including oogenesis, neurogenesis, myogenesis and cell proliferation.
dm6-FBgn00247339	2.49e-08	-1.2443	0.917	0.946	0.000442594	FBgn0024733	RpL10	Ribosomal protein L10	Contributions welcome.
dm6-FBgn00373519	2.52e-08	-1.22629	0.888	0.902	0.000449468	FBgn0037351	RpL13A	Ribosomal protein L13A	Ribosomal protein L13A (RpL13A) encodes a component of the large ribosomal subunit, and thus involved in mRNA translation. Mutations in genes encoding ribosomal proteins affect fertility, viability and other Drosophila phenotypes, described as Minute.
dm6-FBgn00001175	2.56e-08	0.711125	0.789	0.518	0.000455537	FBgn0000117	arm	armadillo	armadillo (arm) encodes the Drosophila homolog of beta-catenin. It plays separable roles in cell adhesion and Wingless signaling. It links classic cadherin cell adhesion receptors to alpha-catenin and the actin cytoskeleton, and it acts as the key regulated effector of Wingless signaling, working with TCF/LEF proteins as a transcriptional co-activator.
dm6-FBgn00353461	3e-08	0.8822	0.752	0.491	0.000534851	FBgn0035346	CG1146	-	Contributions welcome.
dm6-FBgn00102385	3.28e-08	1.14127	0.793	0.58	0.000583726	FBgn0010238	Lac	Lachesin	Lachesin (Lac) encodes a cell surface protein that belongs to the Ig superfamily. It is required for the proper ultrastructural organisation of septate junctions. Lac is required for tracheal system morphogenesis and for muscle contractions associated with peristalsis.
dm6-FBgn02616474	4e-08	0.718557	0.674	0.348	0.000713039	FBgn0261647	Axud1	AXIN1 up-regulated 1	AXIN1 up-regulated 1 (Axud1) encodes a nuclear protein required to regulate cell proliferation rates and cell growth in the wing disc.
dm6-FBgn00314883	4.43e-08	0.973814	0.653	0.366	0.000788438	FBgn0031488	Ccdc85	-	Contributions welcome.
dm6-FBgn00388534	4.43e-08	0.701232	0.864	0.562	0.000789157	FBgn0038853	RhoGAP93B	Rho GTPase activating protein at 93B	Contributions welcome.
dm6-FBgn00522274	4.64e-08	0.952213	0.773	0.482	0.000826377	FBgn0052227	gogo	golden goal	golden goal (gogo) encodes a transmembrane protein involved in axonal pathfinding, especially in axon-axon and axon-target interactions.
dm6-FBgn00397138	4.73e-08	-1.22865	0.93	0.955	0.000842893	FBgn0039713	RpS8	Ribosomal protein S8	Ribosomal protein S8 (RpS8) encodes a structural constituent of ribosomes that is involved in larval lymph gland hemopoiesis.
dm6-FBgn026469511	4.96e-08	-1.34187	0.021	0.179	0.000883901	FBgn0264695	Mhc	Myosin heavy chain	Myosin heavy chain (Mhc) encodes the motor protein that provides the force for muscle contraction through its ATP-dependent interaction with actin filaments. It functions with essential and regulatory light chains.
dm6-FBgn00339127	5.41e-08	-1.26867	0.901	0.929	0.000963433	FBgn0033912	RpS23	Ribosomal protein S23	Contributions welcome.
dm6-FBgn00025797	5.46e-08	-1.35254	0.839	0.884	0.000973014	FBgn0002579	RpL36	Ribosomal protein L36	Contributions welcome.
dm6-FBgn00501471	6.1e-08	1.16652	0.38	0.098	0.0010855	FBgn0050147	Hil	Hillarin	Hillarin (Hil) encodes a W180-domain protein that affects cytokinesis through interactions with the Septin family member encoded by pnut in the developing nervous system.
dm6-FBgn00299034	6.15e-08	0.743553	0.636	0.33	0.00109574	FBgn0029903	pod1	pod1 coronin	pod1 (pod1) encodes a microtubule and actin filament binding protein involved in actin cytoskeleton reorganization and axon guidance.
dm6-FBgn00312353	6.39e-08	0.756649	0.492	0.196	0.00113727	FBgn0031235	CG13693	-	Contributions welcome.
dm6-FBgn00374149	7.07e-08	-1.15819	0	0.116	0.00125877	FBgn0037414	Osi7	Osiris 7	Contributions welcome.
dm6-FBgn00012911	7.53e-08	1.33648	0.397	0.116	0.00134042	FBgn0001291	Jra	Jun-related antigen	Contributions welcome.
dm6-FBgn00304184	7.81e-08	1.05445	0.38	0.098	0.00139109	FBgn0030418	CG4004	-	Contributions welcome.
dm6-FBgn00030418	8.29e-08	0.670641	0.938	0.723	0.0014759	FBgn0003041	pbl	pebble	pebble (pbl) encodes a Rho guanine nucleotide exchange factor that contributes to multiple processes involving actin cytoskeleton reorganization, including cytokinesis, axogenesis and wound healing as well as cell shape regulation and cell migration during gastrulation.
dm6-FBgn02625275	9.24e-08	0.755819	0.818	0.571	0.00164537	FBgn0262527	nsl1	non-specific lethal 1	non-specific lethal 1 (nsl1) encodes a H4 histone acetyltransferase involved in muscle development, oogenesis and regulation of endocytosis.
dm6-FBgn02842457	1.02e-07	-0.996417	0.983	1	0.00181168	FBgn0284245	eEF1alpha1	eukaryotic translation elongation factor 1 alpha 1	Contributions welcome.
dm6-FBgn00330104	1.04e-07	-1.18109	0.087	0.304	0.00186075	FBgn0033010	Atf6	Atf6	Contributions welcome.
dm6-FBgn00102658	1.11e-07	-1.36299	0.826	0.875	0.00198128	FBgn0010265	RpS13	Ribosomal protein S13	Ribosomal protein S13 (RpS13) encodes a structural constituent of ribosomes.
dm6-FBgn00202574	1.2e-07	1.41812	0.798	0.571	0.00214411	FBgn0020257	Ppa	Partner of paired	Partner of paired (Ppa) encodes a protein involved in response to oxidative stress.
dm6-FBgn00314581	1.58e-07	1.42235	0.438	0.17	0.00281017	FBgn0031458	aph-1	anterior pharynx defective 1	anterior pharynx defective 1 (aph-1) encodes a scaffolding subunit of the gamma-secretase complex together with the products of Psn, Nct and pen-2. It is involved in several Notch related processes such as differentiation, cellular organization and developmental patterning via gamma-secretase proteolitic function.
dm6-FBgn0083962	1.6e-07	1.15911	0.331	0.08	0.00284804	FBgn0083962	CG34126	-	Contributions welcome.
dm6-FBgn0263762	1.64e-07	1.10502	0.26	0.027	0.0029275	FBgn0263762	CG43679	-	Contributions welcome.
dm6-FBgn00286978	1.68e-07	-1.45053	0.897	0.911	0.00299915	FBgn0028697	RpL15	Ribosomal protein L15	Contributions welcome.
dm6-FBgn00392096	2.22e-07	0.705726	0.76	0.429	0.00395138	FBgn0039209	REPTOR	Repressed by TOR	Repressed by TOR (REPTOR) encodes a transcription factor that shuttles between cytoplasm and nucleus depending on the state of the activity of the product of Tor. Together with its binding partner encoded by REPTOR-BP, it mediates much of the transcriptional response observed upon Tor complex 1 inhibition.
dm6-FBgn00374432	2.26e-07	0.62382	0.905	0.589	0.00401635	FBgn0037443	Dmtn	Dementin	Dementin (Dmtn) encodes a protein that possesses an evolutionarily conserved interaction with members of the Amyloid beta A4 protein family. Co-expression of Dmtn rescues the effect of over-expressing human Amyloid beta A4 protein on development and behavior, and mutation of Dmtn causes aberrant processing of the product of Appl.
dm6-FBgn0031002	2.28e-07	0.860466	0.302	0.054	0.00405475	FBgn0031002	CG14196	-	Contributions welcome.
dm6-FBgn003801711	2.34e-07	-1.15877	0	0.107	0.00415867	FBgn0038017	CG4115	-	Contributions welcome.
dm6-FBgn00055338	2.45e-07	-1.27928	0.802	0.866	0.00435768	FBgn0005533	RpS17	Ribosomal protein S17	Ribosomal protein S17 (RpS17) encodes an essential component of the ribosomal 40S subunit. RpS17 mutants have dominant, haploinsufficient effects on cellular and organismal growth rate, and on bristle size.
dm6-FBgn00531137	2.46e-07	0.597391	0.975	0.768	0.00437945	FBgn0053113	Rtnl1	Reticulon-like1	Reticulon-like1 (Rtnl1) encodes a reticulon family member, with predicted intramembrane hairpin domains that can insert into the cytosolic face of the endoplasmic reticulum (ER), thereby curving it and promoting ER tubule formation. It is enriched on tubular ER, including axons and egg chamber fusomes.
dm6-FBgn00140268	2.58e-07	-1.24506	0.876	0.92	0.00459673	FBgn0014026	RpL7A	Ribosomal protein L7A	Ribosomal protein L7A (RpL7A) encodes a ribosomal structural constituent.
dm6-FBgn00326299	3.22e-07	0.328294	0.979	0.607	0.00574273	FBgn0032629	beat-IIIc	beaten path IIIc	Contributions welcome.
dm6-FBgn00101988	3.47e-07	-1.2789	0.814	0.884	0.00618344	FBgn0010198	RpS15Aa	Ribosomal protein S15Aa	Contributions welcome.
dm6-FBgn00002592	3.5e-07	0.756622	0.764	0.491	0.0062283	FBgn0000259	CkIIbeta	Casein kinase II beta subunit	Casein kinase II beta subunit (CkIIbeta) encodes the regulatory subunit of the CKII holoenzyme, a protein serine/threonine kinase composed of a and b subunits. Interactions have been reported with other kinases (e.g., the products of PIP4K and S6kII), the RNA-binding protein encoded by orb , the Hedgehog signaling pathway and clock proteins such as the products of tim and per. The product of CkII…
dm6-FBgn00365565	3.63e-07	0.609198	0.702	0.438	0.0064596	FBgn0036556	hzg	herzog	Contributions welcome.
dm6-FBgn02859509	4.6e-07	-1.1529	0.93	0.946	0.00819102	FBgn0285950	RpL19	Ribosomal protein L19	Ribosomal protein L19 (RpL19) encodes a ribosomal structural constituent.
dm6-FBgn001176110	5.96e-07	-1.24813	0.029	0.179	0.0106064	FBgn0011761	dhd	deadhead	deadhead (dhd) encodes a thioredoxin-like protein necessary for the initiation of embryonic development.
dm6-FBgn00398578	6.09e-07	-1.10967	0.884	0.938	0.0108539	FBgn0039857	RpL6	Ribosomal protein L6	Contributions welcome.
dm6-FBgn0031634	6.53e-07	0.721278	0.227	0.018	0.0116273	FBgn0031634	Ir25a	Ionotropic receptor 25a	Ionotropic receptor 25a (Ir25a) encodes a member of the Ionotropic Receptor (IR) family of variant ionotropic glutamate receptors. It functions as co-receptor subunit in chemosensation and thermosensation.
dm6-FBgn00357535	6.56e-07	-1.15678	0.905	0.902	0.0116784	FBgn0035753	RpL18	Ribosomal protein L18	Contributions welcome.
dm6-FBgn00378747	6.8e-07	-1.23355	0.826	0.866	0.0121017	FBgn0037874	Tctp	Translationally controlled tumor protein	Translationally controlled tumor protein (Tctp) encodes a protein that belongs to the TCTP family. It interacts with the GTPase encoded by Rheb to regulate organ growth. It is required for DNA damage response and genome stability.
dm6-FBgn00002515	6.97e-07	2.0517	0.533	0.295	0.0124148	FBgn0000251	cad	caudal	caudal (cad) encodes a transcription factor involved in processes such as anterior/posterior patterning formation, organ morphogenesis and innate immune homeostasis.
dm6-FBgn00346021	7.26e-07	0.624875	0.781	0.473	0.0129276	FBgn0034602	Lapsyn	Leucine-rich repeat activity-regulated protein at synapses	Leucine-rich repeat activity-regulated protein at synapses (Lapsyn) encodes a member of the leucine-rich repeat (LRR) family of cell surface protein. It is expressed in glial cells and required for branch morphogenesis of astrocyte-like glia in the visual system and other areas of the central nervous system during larval and pupal development.
dm6-FBgn026159610	7.33e-07	-1.27484	0.76	0.848	0.0130525	FBgn0261596	RpS24	Ribosomal protein S24	Ribosomal protein S24 (RpS24) encodes an essential component of the small ribosomal subunit that functions in protein synthesis. It is classified as a 'Minute' gene as heterozygous mutants exhibit a slower developmental rate and small adult bristles.
dm6-FBgn00304007	7.58e-07	0.939102	0.616	0.357	0.0135042	FBgn0030400	Pits	Protein interacting with Ttk69 and Sin3A	Contributions welcome.
dm6-FBgn00002289	7.68e-07	0.637566	1	0.929	0.0136739	FBgn0000228	Bsg25D	Blastoderm-specific gene 25D	Blastoderm-specific gene 25D (Bsg25D) encodes the ortholog of Ninein, a microtubule-anchoring protein in humans. Bsg25D is highly expressed at blastoderm stage embryos and its product localizes to the centrosome periphery.
dm6-FBgn00329402	7.98e-07	0.977227	0.607	0.348	0.0142046	FBgn0032940	Mondo	Mondo	Mondo (Mondo) encodes a basic helix-loop-helix-leucine zipper transcription factor involved in lipid and carbohydrate metabolism. Together with its binding partner encoded by bigmax, it controls sugar-dependent gene expression, including activation of genes involved in lipogenesis. Mondo mutants are intolerant to dietary sugars and have impaired muscle function.
dm6-FBgn00421999	8.1e-07	1.66427	0.459	0.196	0.014417	FBgn0042199	CG13713	-	Contributions welcome.
dm6-FBgn00298978	9.1e-07	-1.01399	0.876	0.929	0.0162124	FBgn0029897	RpL17	Ribosomal protein L17	Contributions welcome.
dm6-FBgn00341803	9.22e-07	0.564143	0.69	0.384	0.0164218	FBgn0034180	Ehbp1	Eps15 homology domain containing protein-binding protein 1	Eps15 homology domain containing protein-binding protein 1 (Ehbp1) encodes a protein that mediates asymmetric protein secretion. It regulates the trafficking and secretion of distinct Notch signaling components and extracellular membrane proteins.
dm6-FBgn00353482	9.27e-07	0.84395	0.252	0.036	0.0165114	FBgn0035348	CG16758	-	Contributions welcome.
dm6-FBgn02507891	9.28e-07	0.737028	0.529	0.277	0.0165177	FBgn0250789	alpha-Spec	alpha Spectrin	alpha Spectrin (alpha-Spec) encodes an essential protein that interacts with the products of beta-Spec or kst to form a heterotetramer. It is typically associated with the plasma membrane. It functions in a lipoprotein pathway that delivers dietary fat to the larval fat body for storage. It is also believed to function in asymmetric division of germ line stem cells via cytoplasmic structures call…
dm6-FBgn00381683	9.28e-07	0.656913	0.603	0.348	0.0165229	FBgn0038168	omd	oocyte maintenance defects	Contributions welcome.
dm6-FBgn00368143	9.28e-07	0.700786	0.814	0.562	0.0165293	FBgn0036814	CG14073	-	Contributions welcome.
dm6-FBgn0263763	9.29e-07	0.78682	0.256	0.036	0.0165468	FBgn0263763	CG43680	-	Contributions welcome.
dm6-FBgn00035177	9.55e-07	-0.998927	0.901	0.946	0.0170045	FBgn0003517	sta	stubarista	Contributions welcome.
dm6-FBgn00202382	9.98e-07	-0.802809	0.864	0.839	0.017773	FBgn0020238	14-3-3epsilon	14-3-3epsilon	14-3-3epsilon (14-3-3epsilon) encodes an acidic protein that preferentially heterodimerizes with other members of the family but also can homodimerize. It functions in multiple signaling pathways, most prominently in the Ras/MAPK cascade. It is involved in embryonic hatching, germ cell migration, gonad formation, wing venation and eye development.
dm6-FBgn00112848	1.06e-06	-1.0505	0.921	0.929	0.0189256	FBgn0011284	RpS4	Ribosomal protein S4	Ribosomal protein S4 (RpS4) encodes a structural constituent of ribosomes.
dm6-FBgn00046563	1.19e-06	0.694254	0.921	0.714	0.0211256	FBgn0004656	fs(1)h	female sterile (1) homeotic	Contributions welcome.
dm6-FBgn000566610	1.24e-06	-1.19694	0.041	0.196	0.0221592	FBgn0005666	bt	bent	bent (bt) encodes the protein Projectin, a large protein associated with myosin thick filaments in insect muscles that contributes to the stiffness of flight muscle.
dm6-FBgn0027581	1.31e-06	0.843943	0.318	0.089	0.0233395	FBgn0027581	CG6191	-	Contributions welcome.
dm6-FBgn02615998	1.34e-06	-1.38919	0.793	0.821	0.0238073	FBgn0261599	RpS29	Ribosomal protein S29	Contributions welcome.
dm6-FBgn00410945	1.44e-06	0.623805	0.913	0.661	0.0255732	FBgn0041094	scyl	scylla	Contributions welcome.
dm6-FBgn00341387	1.5e-06	-1.22375	0.909	0.902	0.0267067	FBgn0034138	RpS15	Ribosomal protein S15	Ribosomal protein S15 (RpS15) encodes a protein that plays a role in assembly, structure and function of the ribosome and functions in protein synthesis. It is phosphorylated by the kinase encoded by Lrrk, causing protein synthesis upregulation.
dm6-FBgn00393009	1.52e-06	-1.46026	0.843	0.902	0.0270874	FBgn0039300	RpS27	Ribosomal protein S27	Contributions welcome.
dm6-FBgn0260964	1.54e-06	0.494117	0.269	0.045	0.0273955	FBgn0260964	Vmat	Vesicular monoamine transporter	Vesicular monoamine transporter (Vmat) encodes a protein responsible for packaging the neurotransmitters dopamine, serotonin and octopamine into secretory vesicles.
dm6-FBgn003394211	1.55e-06	-1.27134	0.029	0.17	0.0275488	FBgn0033942	Cpr51A	Cuticular protein 51A	Contributions welcome.
dm6-FBgn00263765	1.58e-06	0.577862	0.901	0.598	0.0280516	FBgn0026376	Rgl	Ral guanine nucleotide dissociation stimulator-like	Contributions welcome.
dm6-FBgn0035823	1.58e-06	0.503421	0.182	0	0.0282049	FBgn0035823	eIF4E5	eukaryotic translation initiation factor 4E5	eukaryotic translation initiation factor 4E5 (eIF4E5) encodes a protein in translational initiation.
dm6-FBgn0050398	1.58e-06	0.565717	0.182	0	0.0282049	FBgn0050398	CG30398	-	Contributions welcome.
dm6-FBgn0083979	1.58e-06	1.00592	0.182	0	0.0282049	FBgn0083979	Ir10a	Ionotropic receptor 10a	Contributions welcome.
dm6-FBgn00105482	1.62e-06	0.984638	0.318	0.08	0.0288697	FBgn0010548	Aldh-III	Aldehyde dehydrogenase type III	Aldehyde dehydrogenase type III (Aldh-III) encodes a protein that confers a xenobiotic stress resistance by oxidising aromatic aldehydes (benzaldehyde). It also neutralises the lipid aldehydes formed after the attack of reactive oxygen and radicals, such as malondialdehyde during lipid peroxidation. The catalytic redox reaction uses NAD(P)+ as a cofactor.
dm6-FBgn00316983	1.66e-06	0.570944	0.909	0.643	0.0294791	FBgn0031698	Ncoa6	Nuclear receptor coactivator 6	Nuclear receptor coactivator 6 (Ncoa6) encodes a subunit of the Trithorax-related (Trr) complex, a COMPASS-like complex that mediates the methylation of histone H3K4. The product of Ncoa6 is required for transcriptional output of the Hippo pathway by directly interacting with the protein encoded by yki and recruiting the Trr complex to Hippo target genes.
dm6-FBgn00104155	1.67e-06	0.540487	0.926	0.705	0.0297467	FBgn0010415	Sdc	Syndecan	Syndecan (Sdc) encodes a transmembrane heparan sulfate proteoglycan. It binds to the products of sli and robo1 to regulate axon guidance at the CNS midline, and it cooperates with the product of Lar to promote synapse growth at the larval neuromuscular junction.
dm6-FBgn00869066	1.68e-06	-1.02726	0.025	0.161	0.0299632	FBgn0086906	sls	sallimus	sallimus (sls) encodes a large modular protein present in muscles. It links myosin filaments to the Z-disc.
dm6-FBgn00005798	1.86e-06	-0.913665	0.066	0.241	0.0331303	FBgn0000579	Eno	Enolase	Enolase (Eno) encodes a phosphopyruvate hydratase involved in glucose homeostasis.
dm6-FBgn02842204	1.88e-06	0.478466	0.777	0.509	0.0335502	FBgn0284220	Top2	Topoisomerase 2	Topoisomerase 2 (Top2) encodes an enzyme that alters the topology of DNA by creating a transient DNA double strand breakage. It is essential for removing supercoils generated via DNA replication and transcription, and decatenating replicated sister chromosomes during cell division.
dm6-FBgn00026452	2.05e-06	0.567281	0.649	0.357	0.0364616	FBgn0002645	Map205	Microtubule-associated protein 205	Microtubule-associated protein 205 (Map205) encodes a protein that binds and stabilizes microtubules. It also binds, inhibits and stabilizes the product of polo on microtubules during interphase.
dm6-FBgn00319809	2.08e-06	-1.23217	0.831	0.875	0.0370133	FBgn0031980	RpL36A	Ribosomal protein L36A	Contributions welcome.
dm6-FBgn00048677	2.35e-06	-0.930897	0.975	0.964	0.0418761	FBgn0004867	RpS2	Ribosomal protein S2	Ribosomal protein S2 (RpS2) encodes a highly conserved component of the 40S ribolomal comlex. RpS2 product controls the assembly and nuclear export of the pre-ribosome and appears to have a specific function during oogenesis.
